# SIV infection disrupts the spatial cellular and communication networks of pulmonary granulomas during SIV/Mtb co-infection

**DOI:** 10.64898/2026.04.24.720743

**Authors:** Jessica M. Medrano, Persis Sunny, Collin R. Diedrich, Pauline Maiello, Christopher Kline, Tara Rutledge, Edwin Klein, Joshua Mattila, Jishnu Das, Zandrea Ambrose, Philana Ling Lin

## Abstract

Tuberculosis (TB) caused by *Mycobacterium tuberculosis* (Mtb) is the leading infectious cause of death globally. Despite wide use of antiretroviral therapy (ART) by people living with HIV, the risk of TB remains increased. To understand immune interactions within lung granulomas, we compared spatial transcriptomics of Mtb and simian immunodeficiency virus (SIV) in co-infected macaques with or without ART as a model for HIV/Mtb co-infection. Spatially differentiated transcriptional profiles were observed in Mtb-only granulomas, with myeloid cells enriched in metabolic/antimicrobial pathways within the inner ring and T cell costimulatory/activation pathways enriched in the outer ring. These spatially distinct patterns were lost in SIV/Mtb granulomas with higher enrichment in type I IFN pathways compared to Mtb-only granulomas. SIV/ART/Mtb granulomas had an intermediate transcriptional pattern without restoration to Mtb-only granulomas, despite a lack of viral replication. Cell-cell communication was reduced among SIV/Mtb co-infected groups. These data suggest that HIV disrupts spatially organized immune functions of granulomas, which are not fully restored by ART.
