## Supplemental Table 1 for "SIV infection disrupts the spatial cellular and communication networks of pulmonary granulomas during SIV/Mtb co-infection"

### Sheet: Sheet1
Treatment Group	Animal ID	Granuloma ID	Granuloma Histology	Granuloma Bacterial Quantity	Granuloma Viral Quantity	Early Granuloma	Necropsy Score	Animal Age	Animal Sex	SIV Infection Length	Mtb Infection Length
				Total CFU per granuloma	SIV gag RNA per 1e6 CD4 RNA	Whether detected at 4-week PET-CT scan		Years		Weeks, Total	Weeks, Total
Mtb	30118	LLL gran 9	Necrotizing, central mineralization	90		yes	27	5	M	0	12
Mtb	30118	LLL gran 2	Necrotizing, early collagenization	180		yes	27	5	M	0	12
Mtb	30118	LLL gran B	Minimally necrotizing	255		no	27	5	M	0	12
Mtb	33419	Access gran 1	Necrotizing, peripheral fibrosis	0		yes	24	6	M	0	12
Mtb	33419	LLL gran 3	Necrotizing	375		no	24	6	M	0	12
Mtb	22417	RLL gran 2	Non-necrotizing, substantial fibrosis	820		no	26	6	M	0	13
Mtb	22817	RLL gran 2	Necrotizing, mild central mineralization	1480		yes	30	7	M	0	13
Mtb	22817	RLL gran 19	Minimally necrotizing, central fibrosis	1620		yes	30	7	M	0	13
SIV/Mtb	21918	LLL gran 1	Necrotizing, neutrophil-rich	600000	2060.95	no	63	5	M	23	7
SIV/Mtb	21918	RML gran D	Minimally necrotizing, sclerosing	900000	11323.3	no	63	5	M	23	7
SIV/Mtb	33619	LLL gran 9 (R, L)	Necrotizing coalescence	3218	97.1655	yes	32	6	F	28	12
SIV/Mtb	22317	RML gran 3	Necrotizing, fibrous margin	4940	4903.89	no	77	6	M	25	9
SIV/Mtb	22217	LML gran 3	Necrotizing	944000	124.302	no	78	7	M	28	12
SIV/Mtb	22217	RML & gran	Necrotizing	524000	1017.49	no	78	7	M	28	12
SIV/Mtb	34019	RLL cluster 1	Necrotizing, neutrophil-rich	2100000	2299.52	no	91	6	M	24	8
SIV/ART/Mtb	33519	Access gran 5	Non-necrotizing	275	NA	yes	61	5	F	28	12
SIV/ART/Mtb	21818	RUL gran 8	Necrotizing, neutrophil-rich	50	NA	no	66	5	M	28	12
SIV/ART/Mtb	21818	RLL gran 9	Necrotizing, neutrophil-rich	1875	NA	yes	66	5	M	28	12
SIV/ART/Mtb	34419	Access gran 3	Necrotizing	578	NA	no	77	7	M	26	10
SIV/ART/Mtb	23218	RLL gran 73	Minimally necrotizing, central fibrosis	735	NA	no	57	8	M	27	11
SIV/ART/Mtb	22218	RLL gran 2	Necrotizing	700	NA	no	36	7	M	28	12
SIV/ART/Mtb	34319	RLL gran D	Necrotizing, peripheral fibrosis	203	below LOD	yes	48	6	M	26	10
SIV/ART/Mtb	34319	RLL gran 10	Necrotizing, neutrophil-rich	1238	NA	yes	48	6	M	26	10
