## Supplemental Table 18 for "SIV infection disrupts the spatial cellular and communication networks of pulmonary granulomas during SIV/Mtb co-infection"

### Sheet: Sheet1
	#ROIs in each comparison
	CD68	CD3
Overall granuloma comparisons
SIV/Mtb	32	25
ART	30	46
Mtb	29	48
Inner vs Outer: SIV/Mtb
Inner	20	10
Outer	12	14
Inner vs Outer: ART
Inner	12	10
Outer	15	35
Inner vs Outer: Mtb
Inner	15	15
Outer	12	31
Inner Only
SIV/Mtb	20	10
ART	12	10
Mtb	15	15
Outer Only
SIV/Mtb	12	14
ART	15	35
Mtb	12	31
